# Optimal Reference Panel Design in Ancient DNA Imputation from Coalescent Theory, Simulation, and Real Data Application with an Ancient Reference Panel

**DOI:** 10.64898/2026.04.27.721163

**Authors:** Bárbara Sousa da Mota, Kiran H. Kumar, David Reich, Sebastian Zöllner

## Abstract

Imputation is widely used in the ancient DNA (aDNA) field to determine which phenotypically important alleles ancient individuals carried, to study natural selection, and to detect segments of the genome that are shared between individuals identical by descent. However, rare variant imputation is less accurate, and rare variants tend to be excluded from downstream analyses. State-of-the-art imputation methods leverage large reference panels, improving rare variant accuracy in modern targets. However, it is unclear how to identify optimal panels for aDNA targets. It seems plausible that aDNA reference panels would improve imputation of aDNA, but no such panels have been assembled or tested. We leveraged analytical results from coalescent theory and complementary simulations to evaluate both performance of large modern panels, and ancient panels’ impact on aDNA imputation. For modern panels, sample sizes as small as 5,000 saturate imputation performance and model misspecifications in standard imputation algorithms increase imputation error for rare and intermediate frequency variants. For instance, for European hunter-gatherers, non-reference imputed variants with derived allele frequency less than at least 2% should be removed. Including ancient genomes in a modern reference panel substantially improved imputation accuracy in analytical modelling and simulations, particularly, for rare variants and older samples from groups with low effective population size. We assembled a joint reference panel with 1000 Genomes and 95 ancient samples and used it to impute 95 downsampled genomes, finding modest gains in imputation performance. This approach can rescue rare variants typically discarded from current imputation pipelines and may prove useful as the number of ancient samples increases.
