## Supplementary Tables 7-8 for "Optimal Reference Panel Design in Ancient DNA Imputation from Coalescent Theory, Simulation, and Real Data Application with an Ancient Reference Panel"

### Sheet: Table_S7
## Supplementary Table 7: metadata for the high-coverage ancient genomes used to test a real data application of an ancient DNA reference panel for imputation.
# Coverage chr1 1000G: average depth of coverage calculated on 1000 Genomes SNPs in chromosome 1
# NRD_KG: non-reference discordance resulting from imputation with 1000 Genomes as a reference panel
# NRD_aDNA_KG: non-reference discordance resulting from imputation with a reference panel consisting of 1000 Genomes merged with 94 ancient genomes
Genetic ID	Group ID	Date_mean	Political Entity	Long.	Lat.	doi for publication of this representation of the data	Coverage chr1 1000G	NRD_KG	NRD_aDNA_KG
Andaman.SG	India_GreatAndaman_100BP.SG	90	India	92.8	12.5	doi:10.1126/science.aav2621	19.547	6.204	6.122
Lovelock3.SG	USA_Nevada_LovelockCave_600BP.SG	648	USA	-118.56	39.96	doi:10.1126/science.aav2621	19.9599	2.258	2.149
I14879.SG	Bahamas_SouthAndros_Ceramic.SG	651	Bahamas	-77.55	24.1	doi:10.1038/s41586-020-03053-2	16.7553	2.943	2.882
I5319.SG	USA_AK_Ancient_Athabaskan_1100BP.SG	725	USA	-155.595	62.9512	doi:10.1038/s41586-019-1251-y	25.0246	3.824	3.589
wes007.SG	Sweden_north_Medieval.SG	738	Sweden	14.5	63.2	doi:10.1016/j.cell.2022.11.024	21.86	2.106	2.099
wes004.SG	Sweden_north_Medieval.SG	811	Sweden	14.5	63.2	doi:10.1016/j.cell.2022.11.024	16.1309	2.12	2.043
NAT002.SG	Japan_Hamanaka_Okhotsk.SG	843	Japan	141.002	45.434	doi:10.1093/gbe/evab192	25.7051	4.76	4.668
frc007.SG	Sweden_north_Late_Viking.SG	900	Sweden	14.53	63.19	doi:10.1016/j.cell.2022.11.024	68.263	2.846	2.771
gam872.SG	Sweden_central_Late_Viking.SG	925	Sweden	18.34	60.24	doi:10.1016/j.cell.2022.11.024	18.4488	2.335	2.264
HSJ-A-1_38.SG	Iceland_Pre_Christian.SG	1015	Iceland	-14.656	65.3975	doi:10.1126/science.aar2625	27.2504	2.895	2.76
I1116.SG	Serbia_Medieval_Gomolava.SG	1019	Serbia	19.75	44.9	doi:10.1038/s41586-026-10358-1	31.7807	2.966	2.803
I4532.SG	Turkey_EarlyMedieval_Byzantine_Mesopotamia.SG	1222	Turkey	40.952	37.177	doi:10.1101/gr.276728.122	28.7126	3.72	3.639
I4529.SG	Turkey_Imperial_LateAntiquity_Roman_BithyniaPontus.SG	1716	Turkey	36.33	41.313	doi:10.1038/s41586-026-10358-1	33.3265	2.847	2.659
hvr009.SG	Norway_North_Pre_Viking.SG	1813	Norway	12.7	66	doi:10.1016/j.cell.2022.11.024	17.0541	1.961	1.914
Lovelock2.SG	USA_Nevada_LovelockCave_1850BP.SG	1839	USA	-118.56	39.96	doi:10.1126/science.aav2621	16.0393	2.088	1.939
I3758.SG	Spain_IA_Celt.SG	2226	Spain	-2.58635	42.565	doi:10.1101/gr.276728.122	22.9418	2.468	2.337
I5725.SG	Croatia_EIA.SG	2554	Croatia	15.7003	45.9008	doi:10.1038/s41586-026-10358-1	31.9982	2.706	2.518
I2861.SG	Scotland_LBA.SG	2843	United Kingdom	-3.38287	57.7193	doi:10.1101/gr.276728.122	26.9159	2.089	1.948
BR2.SG	Hungary_LBA_EIA_Piliny_Kyjatice.SG	2858	Hungary	20.0862	47.7251	doi:10.1038/ncomms6257	21.2072	2.345	2.229
I4315.SG	Uzbekistan_Dzharkutan_BA_1.SG	3461	Uzbekistan	67	37.75	doi:10.1038/s41586-026-10358-1	25.8143	3.814	3.784
I1053.SG	Russia_MLBA_Sintashta.SG	3785	Russia	60.4667	52.8167	doi:10.1038/s41586-026-10358-1	26.3549	1.825	1.689
I7421.SG	Uzbekistan_SappaliTepe_BA.SG	3790	Uzbekistan	66.8333	37.4167	doi:10.1038/s41586-026-10358-1	22.5187	3.162	3.019
Inuk.SG	Greenland_Saqqaq.SG	3885	Greenland	-53.5413	69.2438	doi:10.1038/nature08835	17.9456	5.228	4.827
I3255.SG	England_BellBeaker.SG	3994	United Kingdom	0.105604	52.1703	doi:10.1038/s41586-026-10358-1	25.2215	1.949	1.821
I3123.SG	Italy_Sicily_EBA.SG	4121	Italy	13.478	37.908	doi:10.1038/s41586-026-10358-1	25.3452	2.582	2.378
I2514.SG	Iran_TepeHissar_C.SG	4347	Iran	54.3836	36.1544	doi:10.1101/gr.276728.122	31.3841	4.03	3.787
I5748.SG	Netherlands_LNB_BellBeaker.SG	4383	Netherlands	5.09618	52.7336	doi:10.1038/s41586-026-10358-1	23.2122	1.789	1.63
I1633.SG	Armenia_EBA_KuraAraxes.SG	4465	Armenia	45.1167	40.65	doi:10.1038/s41586-026-10358-1	30.3157	4.172	3.968
I5950.SG	Ethiopia_4500BP.SG	4470	Ethiopia	38.2079	6.79749	doi:10.1038/s41586-022-04430-9	30.6756	13.527	13.575
I5838.SG	Spain_C.SG	4550	Spain	-3.5	42.3333	doi:10.1038/s41586-026-10358-1	25.8743	2.492	2.365
I3950.SG	Russia_Afanasievo.SG	4707	Russia	90.8022	54.6199	doi:10.1126/science.abi8264	32.2088	2.054	1.809
I2510.SG	Bulgaria_Dzhulyunitsa_EBA.SG	4794	Bulgaria	25.8834	43.1609	doi:10.1038/s41586-026-10358-1	23.4733	3.39	3.176
I2105.SG	Ukraine_EBA_Yamnaya.SG	4850	Ukraine	37.1461	48.2204	doi:10.1038/s41586-026-10358-1	28.017	2.768	2.465
I5273.SG	Russia_Afanasievo.SG	4872	Russia	85.5567	50.7536	doi:10.1038/s41586-026-10358-1	26.7344	2.387	2.24
Damgaard2018Yamnaya.SG	Kazakhstan_EBA_Yamnaya.SG	4890	Kazakhstan	75.8518	49.1342	doi:10.1126/science.aar7711	27.0597	2.601	2.334
I5279.SG	Russia_Afanasievo.SG	4891	Russia	85.5567	50.7536	doi:10.1038/s41586-026-10358-1	33.5586	2.263	1.907
I5743.SG	Turkey_BlackSea_Amasya_EBA.SG	4924	Turkey	35.56	40.69	doi:10.1038/s41586-026-10358-1	23.4053	3.583	3.417
I5742.SG	Turkey_BlackSea_Amasya_EBA.SG	4942	Turkey	35.56	40.69	doi:10.1038/s41586-026-10358-1	23.6402	3.404	3.182
atp016.SG	Spain_C.SG	4971	Spain	-3.51832	42.3527	doi:10.1073/pnas.1717762115	15.6472	2.535	2.347
KH150622.SG	Germany_Wartberg_LN.SG	4995	Germany	8.136	50.442	doi:10.1038/s42003-020-01627-4	20.0756	8.382	8.025
I4634.SG	Turkmenistan_C_Parkhai.SG	4998	Turkmenistan	56.2454	38.348	doi:10.1038/s41586-026-10358-1	26.5173	3.597	3.418
I6729.SG	Russia_Samara_EBA_Yamnaya.SG	5021	Russia	50.9375	53.8344	doi:10.1038/s41586-026-10358-1	32.3481	2.247	2.02
I2935.SG	Scotland_N.SG	5115	United Kingdom	-2.91688	58.745	doi:10.1038/s41586-026-10358-1	32.9758	2.834	2.589
A460.SG	Chile_WesternArchipelago_Ayayema_5100BP.SG	5130	Chile	-75.24	-50.1	doi:10.1126/science.aav2621	11.4745	1.66	1.502
I2978.SG	Scotland_N.SG	5140	United Kingdom	-2.91688	58.745	doi:10.1038/s41586-026-10358-1	42.053	2.787	2.428
I2520.SG	Bulgaria_Dzhulyunitsa_EBA.SG	5153	Bulgaria	25.8834	43.1609	doi:10.1101/gr.276728.122	31.574	3.533	3.223
I2980.SG	Scotland_N.SG	5173	United Kingdom	-2.94071	59.3101	doi:10.1038/s41586-026-10358-1	34.1184	2.747	2.52
BOT2016.SG	Kazakhstan_Botai_Eneolithic.SG	5396	Kazakhstan	67.6482	53.306	doi:10.1126/science.aar7711	14.6843	3.188	2.942
I3133.SG	Scotland_N.SG	5446	United Kingdom	-5.47806	56.4033	doi:10.1038/s41586-026-10358-1	34.9729	2.533	2.395
I1965.SG	Russia_WestSiberia_N.SG	5846	Russia	85.9604	52.1639	doi:10.1101/gr.276728.122	30.5127	4.372	3.803
I1632.SG	Armenia_Areni1_C.SG	6076	Armenia	45.2027	39.7316	doi:10.1038/s41586-026-10358-1	26.4131	3.034	2.798
I1961.SG	Russia_Irkutsk_N.SG	6085	Russia	102.632	58.7562	doi:10.1101/gr.276728.122	27.5812	4.131	3.748
I1631.SG	Armenia_Areni1_C.SG	6099	Armenia	45.2027	39.7316	doi:10.1038/s41586-026-10358-1	40.2462	3.227	3.063
I5105.SG	Hungary_C_Bodrogkeresztur.SG	6164	Hungary	21.0992	47.8157	doi:10.1038/s41586-026-10358-1	31.9562	3.215	2.87
I4893.SG	Czechia_N.SG	6345	Czechia	14.457	50.1217	doi:10.1038/s41586-026-10358-1	47.0129	3.264	2.898
Ess7.SG	Germany_EssenbachAmmerbreite_LBK_EN.SG	6975	Germany	12.268	48.639	doi:10.1016/j.cell.2022.04.008	13.6058	2.495	2.284
I5077.SG	Croatia_MN_Sopot.SG	7001	Croatia	18.7466	45.551	doi:10.1038/s41586-026-10358-1	32.6929	2.737	2.515
I1496.SG	Hungary_MN_LBK_dup.NE6.SG	7040	Hungary	19.681	47.7962	doi:10.1101/gr.276728.122	34.8369	2.721	2.54
NE1.SG	Hungary_MN_AVK.SG	7146	Hungary	21.1494	47.8465	doi:10.1038/ncomms6257	21.1315	2.843	2.577
I0018.SG	Germany_EN_LBK.SG	7168	Germany	9.18	48.78	doi:10.1038/s41586-026-10358-1	25.8126	2.661	2.439
I4438.SG	Latvia_EMN_NarvaSG.SG	7248	Latvia	25.1333	56.2833	doi:10.1038/s41586-026-10358-1	28.1702	3.52	2.975
tev003.SG	France_Mesolithic.SG	7402	France	-3.165	47.556	doi:10.1073/pnas.2310545121	37.2079	5.648	4.899
hoe003.SG	France_Mesolithic.SG	7500	France	-2.879	47.339	doi:10.1073/pnas.2310545121	36.1512	7.081	6.426
Asp6.SG	Austria_N_LBK.SG	7528	Austria	16.4693	48.5798	doi:10.1016/j.cell.2022.04.008	13.434	2.512	2.397
oub002.SG	Morocco_OUB_EpiP.SG	7569	Morocco	-3.25431	35.2152	doi:10.1038/s41586-023-06166-6	51.2896	4.745	4.708
I1507.SG	Hungary_EN_Koros_oMesolithic.SG	7661	Hungary	20.7212	47.5592	doi:10.1101/gr.276728.122	26.4068	3.504	2.753
I4878.SG	Serbia_IronGates_Mesolithic.SG	7803	Serbia	22.0499	44.5331	doi:10.1038/s41586-026-10358-1	30.1001	3.173	2.486
LaBrana1_I0585_merge.SG	Spain_Mesolithic.SG	7811	Spain	-5.3778	42.911	doi:10.1038/s41586-026-10358-1	32.7631	3.494	3.021
I4873.SG	Serbia_IronGates_Mesolithic.SG	7867	Serbia	22.0499	44.5331	doi:10.1038/s41586-026-10358-1	30.0913	3.476	2.688
I4432.SG	Latvia_LateMesolithic_Kunda.SG	7958	Latvia	25.1333	56.2833	doi:10.1038/s41586-026-10358-1	26.4626	3.152	2.602
I4596.SG	Latvia_LateMesolithic_Kunda.SG	7970	Latvia	25.1333	56.2833	doi:10.1038/s41586-026-10358-1	27.8106	3.523	3.072
I5233.SG	Serbia_IronGates_Mesolithic.SG	8001	Serbia	22.0106	44.5959	doi:10.1038/s41586-026-10358-1	26.9176	3.298	2.728
Loschbour.DG	Luxembourg_Mesolithic.DG	8025	Luxembourg	6.4	49.81	doi:10.1038/nature13673	20.5838	2.992	2.553
I4914.SG	Serbia_IronGates_Mesolithic.SG	8088	Serbia	22.3033	44.6403	doi:10.1038/s41586-026-10358-1	30.7405	3.328	2.789
LEPE52.SG	Serbia_LepenskiVir_EMN.SG	8093	Serbia	22.0276	44.5529	doi:10.1016/j.cell.2022.04.008	13.6265	2.787	2.637
I1734.SG	Ukraine_Mesolithic.SG	8100	Ukraine	35.2764	47.4342	doi:10.1101/gr.276728.122	26.1337	3.347	3.008
I0708.SG	Turkey_Marmara_Barcin_N.SG	8101	Turkey	29.6085	40.3037	doi:10.1038/s41586-026-10358-1	26.4323	3.712	3.571
I1960.SG	Russia_Tyumen_HG.SG	8116	Russia	69.3389	56.0362	doi:10.1101/gr.276728.122	26.6472	3.683	3.167
stp001.SG	France_Mesolithic.SG	8119	France	3.973	49.257	doi:10.1073/pnas.2310545121	23.3803	3.8	3.281
I1583.SG	Turkey_Marmara_Barcin_N.SG	8273	Turkey	29.6085	40.3037	doi:10.1038/s41467-020-15020-6	31.8033	3.85	3.527
Bar25.SG	Turkey_Marmara_Barcin_N.SG	8316	Turkey	29.6085	40.3037	doi:10.1016/j.cell.2022.04.008	13.7939	4.283	4.074
I4875.SG	Serbia_IronGates_Mesolithic.SG	8458	Serbia	22.0499	44.5331	doi:10.1038/s41586-026-10358-1	25.499	3.218	2.521
I4877.SG	Serbia_IronGates_Mesolithic.SG	8505	Serbia	22.0499	44.5331	doi:10.1038/s41586-026-10358-1	31.9932	3.383	2.633
I4916.SG	Serbia_IronGates_Mesolithic.SG	8763	Serbia	22.3033	44.6403	doi:10.1038/s41586-026-10358-1	18.9487	3.318	2.774
VLASA7.SG	Serbia_IronGates_Mesolithic.SG	9170	Serbia	22.0499	44.5331	doi:10.1016/j.cell.2022.04.008	16.5683	3.508	3.015
Kolyma_River.SG	Russia_Kolyma_Mesolithic.SG	9775	Russia	159.1	68.6	doi:10.1038/s41586-019-1279-z	15.5939	3.23	3.027
I5236.SG	Serbia_IronGates_Mesolithic.SG	10038	Serbia	22.0106	44.5959	doi:10.1038/s41586-026-10358-1	32.0085	3.89	3.234
VLASA32.SG	Serbia_IronGates_Mesolithic.SG	10223	Serbia	22.0499	44.5331	doi:10.1016/j.cell.2022.04.008	13.8061	4.096	3.527
I5235.SG	Serbia_IronGates_Mesolithic.SG	10835	Serbia	22.0106	44.5959	doi:10.1038/s41586-026-10358-1	27.8734	3.54	2.881
AHUR_2064.SG	USA_Nevada_SpiritCave_11000BP.SG	10962	USA	-122.08	37.41	doi:10.1126/science.aav2621	19.7668	1.503	1.445
USR1.SG	USA_Ancient_Beringian.SG	11425	USA	-145.7	64.22	doi:10.1038/nature25173	17.8879	2.191	1.938
Anzick_realigned.SG	USA_Anzick_realigned.SG	12712	USA	-110.661	45.9931	doi:10.1038/nature13025	18.7079	2.847	2.612
Yana1.SG	Russia_Yana_UP.SG	31850	Russia	135.42	70.72	doi:10.1038/s41586-019-1279-z	27.8094	5.287	5.174
UstIshim.DG	Russia_UstIshim_IUP.DG	44366	Russia	71.1	57.7	doi:10.1038/nature13810	40.244	4.124	3.979
BOO004.SG	Russia_BA.SG	3575	Russia	69.2239	33.4828	doi:10.1038/s42003-024-06343-x	44.8669	3.362	3.143

### Sheet: Table_S8
## Supplementary Table 8: Error rate estimates for different genotype calling approaches. These approaches were tested on a simulated 20x ancient genome having as template a TSI (Toscani in Italy) individual from 1000 Genomes.
# bcftools0: bcftools calling using base quality 20 and mapping quality 30. All the approaches include this set of filters.
# bamrefineXbp: bamRefine was used to mask potentially deaminated variants within X base pairs from the ends of the reads. Then, we used bcftools as before to call genotypes.
# bamrefineXbp_DP_QUAL: same as in bamrefineXbp, but with extra quality control filtering after calling genotypes. We removed depth outliers (DP) and sites with QUAL<30.
# imputed_noTSI_bamrefineXbp: the first step is the same as in bamrefineXbp and then we refined the calls by imputing the genome using a modified version of 1000 Genomes without TSI individuals.
# imputedAFR_ASIA_bamrefineXbp: the first step is the same as in bamrefineXbp and then we refined the calls by imputing the genome using a modified version of 1000 Genomes with only genomes from Africa and Asia.
# imputedY_bamrefineXbp_GP90: same as imputed with respective reference panel (Y: noTSI or AFR_ASIA), but imputed genotypes were filtered to remove calls for which the maximum genotype posterior (GP) was below 0.90.
Calling_approach	#sites_compared	#mismatches	#transitions_compared	#mismatches_transitions	#RR_compared	#mismatches_RR	#RA_compared	#mismatches_RA	#AA_compared	#mismatches_AA	#missing_RR	#missing_RA	#missing_AA	missingnessRate_percent	errorRate_percent	transitionsError_percent	transversionsError_percent	RRError_percent	RAError_percent	AAError_percent
bcftools0	3488738	56545	2444965	53573	3229221	46947	154854	6347	104663	3251	72736	2497	2909	2.19	1.62	2.19	0.28	1.45	4.1	3.11
bcftools_5Filters	2398607	2199	1623030	1990	2214660	154	109647	450	74300	1595	1087297	47704	33272	32.75	0.09	0.12	0.03	0.01	0.41	2.15
bamrefine3bp	3490597	25610	2445435	23025	3230235	19858	155036	4718	105326	1034	71722	2315	2246	2.14	0.73	0.94	0.25	0.61	3.04	0.98
bamrefine5bp	3490597	20044	2445212	17430	3230219	14412	155044	4823	105334	809	71738	2307	2238	2.14	0.57	0.71	0.25	0.45	3.11	0.77
bamrefine8bp	3490597	18192	2445090	15569	3230214	12540	155043	4948	105340	704	71743	2308	2232	2.14	0.52	0.64	0.25	0.39	3.19	0.67
bamrefine3bp_DP_QUAL	3198315	2027	2210645	1303	2960096	423	142006	990	96213	614	341861	15345	11359	10.33	0.06	0.06	0.07	0.01	0.7	0.64
bamrefine5bp_DP_QUAL	3216928	1791	2234573	1091	2980200	397	141123	950	95605	444	321757	16228	11967	9.81	0.06	0.05	0.07	0.01	0.67	0.46
bamrefine8bp_DP_QUAL	3205371	1610	2236292	959	2971663	354	139289	880	94419	376	330294	18062	13153	10.14	0.05	0.04	0.07	0.01	0.63	0.4
imputed_noTSI_bamrefine0bp	3141691	2566	2184223	1671	2878796	924	156157	1316	106738	326	423161	1194	834	11.92	0.08	0.08	0.09	0.03	0.84	0.31
imputed_noTSI_bamrefine3bp	3167659	2122	2203658	1306	2903286	966	156814	908	107559	248	398671	537	13	11.19	0.07	0.06	0.08	0.03	0.58	0.23
imputed_noTSI_bamrefine5bp	3167659	2046	2203658	1232	2903286	917	156814	888	107559	241	398671	537	13	11.19	0.06	0.06	0.08	0.03	0.57	0.22
imputed_noTSI_bamrefine8bp	3167659	2042	2203658	1237	2903286	895	156814	897	107559	250	398671	537	13	11.19	0.06	0.06	0.08	0.03	0.57	0.23
imputedAFR_ASIA_bamrefine0bp	2667504	3122	1850303	2058	2405349	1134	155047	1565	107108	423	896608	2304	464	25.21	0.12	0.11	0.13	0.05	1.01	0.39
imputedAFR_ASIA_bamrefine3bp	2667504	2417	1850303	1504	2405349	1102	155047	1029	107108	286	896608	2304	464	25.21	0.09	0.08	0.11	0.05	0.66	0.27
imputedAFR_ASIA_bamrefine5bp	2667504	2346	1850303	1426	2405349	1031	155047	1019	107108	296	896608	2304	464	25.21	0.09	0.08	0.11	0.04	0.66	0.28
imputedAFR_ASIA_bamrefine8bp	2667504	2307	1850303	1409	2405349	1027	155047	1003	107108	277	896608	2304	464	25.21	0.09	0.08	0.11	0.04	0.65	0.26
imputed_noTSI_bamrefine0bp_GP90	3138305	1489	2181941	926	2877344	455	154652	874	106309	160	424613	2699	1263	12.02	0.05	0.04	0.06	0.02	0.57	0.15
imputed_noTSI_bamrefine3bp_GP90	3164966	1250	2202019	753	2902146	526	155528	577	107292	147	399811	1823	280	11.27	0.04	0.03	0.05	0.02	0.37	0.14
imputed_noTSI_bamrefine5bp_GP90	3164970	1193	2202021	699	2902171	499	155495	552	107304	142	399786	1856	268	11.27	0.04	0.03	0.05	0.02	0.35	0.13
imputed_noTSI_bamrefine8bp_GP90	3164977	1195	2202040	694	2902201	512	155486	556	107290	127	399756	1865	282	11.27	0.04	0.03	0.05	0.02	0.36	0.12
imputedAFR_ASIA_bamrefine0bp_GP90	2663322	1738	1847367	1077	2403391	532	153349	1002	106582	204	898566	4002	990	25.33	0.07	0.06	0.08	0.02	0.65	0.19
imputedAFR_ASIA_bamrefine3bp_GP90	2664275	1315	1848241	787	2403898	575	153575	571	106802	169	898059	3776	770	25.31	0.05	0.04	0.06	0.02	0.37	0.16
imputedAFR_ASIA_bamrefine5bp_GP90	2664454	1324	1848400	786	2404030	582	153607	583	106817	159	897927	3744	755	25.3	0.05	0.04	0.07	0.02	0.38	0.15
imputedAFR_ASIA_bamrefine8bp_GP90	2664525	1312	1848443	772	2404045	573	153652	574	106828	165	897912	3699	744	25.3	0.05	0.04	0.07	0.02	0.37	0.15
